# *Aspergillus fumigatus* G-protein coupled receptors GprM and GprJ are important for the regulation of the cell wall integrity pathway, secondary metabolite production, and virulence

**DOI:** 10.1101/2020.08.03.235119

**Authors:** Aílton Pereira da Costa Filho, Guilherme Thomaz Pereira Brancini, Patrícia Alves de Castro, Jaire Alves Ferreira, Lilian Pereira Silva, Marina Campos Rocha, Iran Malavazi, João Guilherme de Moraes Pontes, Taícia Fill, Roberto Nascimento Silva, Fausto Almeida, Jacob L. Steenwyk, Antonis Rokas, Thaila F. dos Reis, Laure N.A. Ries, Gustavo H. Goldman

## Abstract

G-protein coupled receptors (GPCRs) are extracellular signalling receptors that sense environmental cues to coordinate a biological response. Fungi sense their environment primarily through GPCR-mediated signalling pathways, which in turn regulate fungal development, metabolism, virulence and mycotoxin biosynthesis. *A. fumigatus* is an important human pathogen that causes aspergillosis, a heterogeneous group of diseases that presents a wide range of clinical manifestations. Here, we investigate in detail the role of the GPCRs GprM and GprJ in growth and gene expression. GprM and GprJ are important for melanin production and the regulation of the cell wall integrity (CWI) pathway. Overexpression of *gprM* and *gprJ* causes a 20 and 50% reduction in growth rate when compared to the wild-type (WT) strain, and increases sensitivity to cell wall-damaging agents. Phosphorylation of the CWI protein kinase MpkA is increased in the Δ*gprM* and Δ*gprJ* strains and decreased in the overexpression mutants when compared to the WT strain. Furthermore, differences in cell wall polysaccharide concentrations and organization were observed in these strains. RNA-sequencing suggests that GprM and GprJ negatively regulate genes encoding secondary metabolites (SMs). Mass spectrometry analysis confirmed that the production of fumagillin, pyripyropene, fumigaclavine C, fumiquinazoline, and fumitremorgin is reduced in the Δ*gprM* and Δ*gprJ* strains, and that this regulation occurs, at least partially, through the activation of MpkA. Overexpression of *grpM* also resulted in the regulation of many transcription factors, with AsgA predicted to function downstream of GprM and MpkA signalling. Finally, we show that the Δ*gprM* and Δ*gprJ* mutants are reduced in virulence in the *Galleria mellonella* insect model of invasive aspergillosis. This work further contributes to unravelling functions of *A. fumigatus* GPCRs and shows that GprM and GprJ are essential for CWI, secondary metabolite production and virulence.

**Author summary:** *A. fumigatus* is the main ethiological agent of invasive pulmonary aspergillosis, a life-threatening fungal disease that occurs in severely immuno-compromised humans. Withstanding the host environment is essential for *A. fumigatus* virulence and sensing of extracellular cues occurs primarily through G-protein coupled receptors (GPCRs) that activate signal transduction pathways, which in turn regulate fungal development, metabolism, virulence and mycotoxin biosynthesis. The *A. fumigatus* genome encodes 15 putative classical GPCRs, with only three having been functionally characterized to date. In this work, we show that the two GPCRs GprM and GprJ regulate the phosphorylation of the mitogen-activated protein kinase MpkA and thus control the regulation of the cell wall integrity pathway. GprM and GprJ are also involved in the regulation of the production of the secondary metabolites fumagillin, pyripyropene, fumigaclavine C, fumiquinazoline, melanin, and fumitremorgin and this regulation partially occurs through the activation of MpkA. Furthermore, GprM and GprJ are important for virulence in the insect model *Galleria mellonella*. This work therefore functionally characterizes two GPCRs and shows how they regulate several intracellular pathways that have been shown to be crucial for *A. fumigatus* virulence.
