## Supplementary Table S2 for "*Aspergillus fumigatus* G-protein coupled receptors GprM and GprJ are important for the regulation of the cell wall integrity pathway, secondary metabolite production, and virulence"

### Sheet: Cell wall thickness (nm) hyphae
Wild-type (16 hours of growth)		ΔgprM (16 hours of growth)		ΔgprM::gprM+ (16 hours of growth)		Wild-type (16 hours of growth)		ΔgprJ (16 hours of growth)
Cell wall thickness (nm)		Cell wall thickness (nm)		Cell wall thickness (nm)		Cell wall thickness (nm)		Cell wall thickness (nm)
83.187		268.27		115.24		98.5		121.019
76.152		301.52		121.22		79.6		122.034
77.637		287.32		116.28		96.4		125.728
71.71		306.54		120.14		93.22		114.78
80.037		254.95		115.59		76.152		122.35
74.045		358.56		117.38		77.637		112.97
95.641		247.6		119.25		71.71		113.29
92.569		301.54		120.31		80.037		117.432
96.434		258.64		118.56		74.045		114.21
82.684		248.78		117.39		92.455		112.34
79.05		365.24		141.35		83.738		110.89
144.222		384.68		112.65		92.195		101.68
114.14		395.22		114.36		89.644		105.85
101.39		351.25		112.56		96.021		105.66
108.259		368.89		118.94		90.907		116.24
120.615		298.56		117.58		98.407		114.51
117.388		301		115.29		79.398		110.38
88.814		249.82		123.12		98.36		112.89
97.673		347.85		161.42		96.54		105.78
107.517		298.78		117.58		95.654		106.34
93.231		301.58		114.59		97.201		113.21
75.392		354.22		117.61		90.51		111.52
80.92		287.21		112.65		81.216		114.01
97.201		268.94		113.48		110.454		116.354
90.51		268.37		110.51		83.546		102.574
81.216		302.21		109.38		92.801		103.524
110.454		332.54		97.56		101.863		112.367
83.546		336.54		98.54		114.978		110.547
92.801		354.89		96.27		107.629		107.589
101.863		369		115.32		98.407		113.249
114.978		289.56		113.51		79.398		114.256
107.629		301.54		110.48		81.609		117.589
95.603		258.64		110.49		82.462		117.254
89.107		248.78		114.51		78.102		113.681
98.407		365.24		113.54		82.365		121.354
89.644		384.68		117.28		70.767		111.654
93.059		395.22		115.54		72.354		111.086
96.747		289.54		115.52		76.548		112.058
94.847		248.47		116.54		75.651		120.506
92.022		215.54		119.85		74.658		120.519
86.279		269.86		171.22		76.584		116.204
92.087		352.47		136.51		79.521		117.038
106.075		358.41		100.29		95.654		114.005
70.456		359.25		102.38		93.524		119.032
82.098		301.58		107.25		76.524		120.587
83.738		287.32		108.36		74.248		121.651
90		306.54		102.95		72.65		118.521
93.723		254.95		111.17		76.489		115.659
82.68		301.25		141.22		74.321		116.257
102.176		354.87		112.36		72.158		118.059
94.847		324.52		121.54		71.524		110.254
92.455		289.3		114		72.654		112.853
83.738		245		58		73.658		113.924
92.195		269.2		117.21		92.547		117.581
89.644		248.25		111.22		86.324		120.83
96.021		247.25		113.56		86.452		112.54
90.907		236.58		117.58		85.601		112.38
98.407		246.88		165.58		85.247		113.59
79.398		225.88		114		86.357		110.58
81.609		248.96		59		93.542		113.684
82.462		244.36		113.21		89.524		125.329
78.102		247.89		110.58		86.247		111.322
82.365		289.55		114.29		89.524		106.584
70.767		247.66		137.61		92.524		105.62
83.355		357		112.24		96.257		112.31
79.624		228.25		131.48		93.524		103.698
71.61		214.78		116.39		91.247		103.096
87.658		236.56		117.58		92.628		106.248
101.39		289.54		141.24		89.357		110.005
109.563		247.85		101.36		98.625		112.529
82.462		289.58		112.39		89.247		117.522
92.13		299.87		114.55		96.548		102.346
82.219		300.54		110.29		95.632		101.254
82.68		332.58		111.48		97.218		105.432
101.074		349.74		112.47		71.761		102.658
82.365		258.36		113.21		54.971		111.69
78.892		278.54		113.25		51.442		109.55
89.376		288.26		118.54		81.667		108.34
67.201		247.11		136.21		65.781		106.28
102.801		269.32		110.28		75.643		107.216
90.554		248.75		114.12		68.314		105.03
85.276		358.49		98.36		54.89		112.005
86.533		289.32		99.23		63.358		106.248
102.956		257.89		117.58		57.514		106.561
98.407		247.92		113.54		98.671		112.354
77.201		254.32		121.36		76.026		105.842
88.814		248.69		114.58		70.029		110.258
82.801		256.89		117.32		76.42		109.482
79.624		289.78		116.59		69.857		105.249
96.747		298.79		113.21		72.691		106.054
98.793		354.24		114.65		70.456		108.604
88.408		278.98		107.95		74.243		112.674
84.9		258.74		123.54		72.25		109.367
89.308		268.79		101.22		74		110.548
94.021		288.54		119.51		62		109.922
78		298.36		113.36		64.031		108.354
56.152		227		114.58		66.121		105.011
74.125		389		117.52		68		116.867
73.739		254.98		119.22		66.753		109.541
66.35		305		52.219		70.029		111.235
89.7768		292.879		114.931		82.3374		111.967
13.0276		46.2843		15.9735		12.7079		5.55027

### Sheet: Cell wall thickness(nm) conidia
Wild-type (24 hours of growth)		∆gprM (24 hours of growth)		ΔgprM::gprM+ (24 hours of growth)		∆gprJ (24 hours of growth)
Cell wall thickness (nm)		Cell wall thickness (nm)		Cell wall thickness (nm)		Cell wall thickness (nm)
113.38		226.31		115.24		226.31
112.6		258.32		121.22		258.32
100.5		210.58		116.28		210.58
98.4		265.32		120.14		265.32
103.5		217.56		115.59		217.56
111.36		258.37		117.38		258.37
147.85		263.59		119.25		263.59
116.25		247.15		120.31		247.15
114.65		228.39		118.56		228.39
118.01		254		117.39		254.01
119.22		232.87		141.35		212.04
119.56		257		112.65		210.54
119.68		281.22		114.36		201.32
115.89		239		112.56		219.48
114.78		248.34		118.94		218.57
113.56		210.56		117.58		210.56
102.51		275.21		115.29		275.21
98.36		258.98		123.12		258.98
99.48		257.19		161.42		257.19
96.25		239.26		117.58		239.26
115.32		248		114.59		211.21
105.24		259.27		117.61		211.22
114.02		218.31		112.65		218.31
116.54		253.48		113.48		253.48
96.38		241		110.51		231.54
97.54		258.37		109.38		258.37
93.22		245		97.56		210.58
96.28		221.58		98.54		207.55
89.24		258		96.27		211.32
110.21		232.51		115.32		216.52
111.32		247		113.51		211.31
98		258.19		110.48		205.58
99		241		110.49		204.41
102.58		267.28		114.51		217.14
106.24		235		113.54		215.35
114.85		243.54		117.28		209.28
116.52		258		115.54		200.21
178.59		247.21		115.52		207.38
127.84		269		116.54		219.24
110.51		270.32		119.85		270.32
101.58		241		171.22		211.03
101.65		241.23		136.51		241.23
101.47		265		100.29		265
113.52		214.68		102.38		209.28
109.63		210.32		107.25		210.32
107.54		215.74		108.36		215.74
98.36		216.25		102.95		216.25
105.64		215.95		111.17		215.95
105.68		215.48		141.22		215.48
110.54		265		112.36		265.31
103.28		222.39		121.54		201.32
166.48		222		114		211.64
105.44		54		158		198.58
119.52		226.78		117.21		226.78
157.52		223.54		111.22		223.54
115.47		225		113.56		210.25
113.56		246.21		117.58		232.46
118.25		241.39		165.58		241.39
118.49		248		114		228.21
111.82		236		159		208.34
119.73		229.25		113.21		229.25
131.81		247.28		110.58		247.28
111.254		239.51		114.29		239.51
104.25		247		137.61		251.29
127.3		258		112.24		258
112.8		261		131.48		261.21
114.95		224		116.39		214.02
117		222		117.58		232.9
58		232.56		141.24		232.56
112.54		241.32		101.36		241.32
116.58		215.69		112.39		215.69
114.69		217.58		114.55		217.58
111.3		225.65		110.29		225.65
115.01		214		111.48		214
123.45		242.35		112.47		242.35
123.69		228.59		113.21		228.59
123.72		238.52		113.25		238.52
115.25		256		118.54		256
98.54		242.32		136.21		242.32
92.38		257		110.28		217.31
99		258.36		114.12		258.36
25		265		98.36		265
96.48		229.24		99.23		229.24
103.54		246		117.58		212.32
105.37		257.38		113.54		257.38
110.58		256		121.36		213.24
114.29		212.65		114.58		212.65
113.51		278		117.32		252.95
114.58		262.29		116.59		262.29
112.54		211		113.21		209.87
113.67		221.54		114.65		221.54
105.28		278.98		107.95		278.98
110.36		258.36		123.54		258.36
111.52		258.54		101.22		258.54
101.36		254		119.51		218.34
105.64		222.36		113.36		222.36
108.58		256		114.58		298.25
112.51		231.54		117.52		231.54
113.01		247		119.22		215.22
114.58		265.29		121.34		265.29
110.563		240.564		117.622		231.182
16.893		26.3613		13.5108		22.2372
