## Supplementary Table S6 for "*Aspergillus fumigatus* G-protein coupled receptors GprM and GprJ are important for the regulation of the cell wall integrity pathway, secondary metabolite production, and virulence"

### Sheet: xylp gprJ_UP
ID	log2FoldChange	padj	Annot.
AFUB_007220	8.33018	0	Protein of unknown function
AFUB_003620	2.47433	0.00317011	Has domain(s) with predicted sequence-specific DNA binding RNA polymerase II transcription factor, zinc ion binding activity, role in regulation of transcription, DNA-dependent and nucleus localization
AFUB_090110	2.00628	9.28226e-06	Has domain(s) with predicted ATP binding, metal ion binding, cation-transporting ATPase, ATPase activity, coupled to transmembrane movement of ions, phosphorylative mechanism activity, role in ATP biosynthetic process, cation transport
AFUB_069950	1.74342	6.99916e-07	Protein of unknown function
AFUB_083450	1.61763	1.28278e-07	Has domain(s) with predicted role in transmembrane transport and integral to membrane localization
AFUB_003610	1.61431	5.81664e-08	Has domain(s) with predicted role in transmembrane transport and integral to membrane localization
AFUB_035610	1.54234	0.0123075	Has domain(s) with predicted GTP binding, GTPase activity
AFUB_100300	1.52692	0.0485529	Has domain(s) with predicted catalytic activity
AFUB_027280	1.49255	0.0367877	Protein of unknown function
AFUB_083460	1.48344	3.5977e-09	Has domain(s) with predicted N-acetylglucosamine-6-phosphate deacetylase activity and role in N-acetylglucosamine metabolic process
AFUB_072925	1.38754	0.0290263	Protein of unknown function
AFUB_077995	1.31211	4.63068e-06	Has domain(s) with predicted hydrolase activity, hydrolyzing O-glycosyl compounds activity and role in carbohydrate metabolic process
AFUB_003770	1.28987	2.73872e-08	Protein of unknown function
AFUB_071410	1.27808	7.10961e-05	Protein of unknown function
AFUB_079350	1.26024	0.00916466	Has domain(s) with predicted catalytic activity and role in metabolic process
AFUB_004010	1.2437	0.000240753	Ortholog(s) have glucan exo-1,3-beta-glucosidase activity and role in carbohydrate metabolic process
AFUB_048240	1.23747	2.68763e-05	Has domain(s) with predicted substrate-specific transmembrane transporter activity, role in transmembrane transport and integral to membrane localization
AFUB_070460	1.23561	0.000275196	Has domain(s) with predicted potassium ion transmembrane transporter activity, role in potassium ion transmembrane transport and integral to membrane localization
AFUB_071910	1.22745	0.007167	Has domain(s) with predicted substrate-specific transmembrane transporter activity, role in transmembrane transport and integral to membrane localization
AFUB_048020	1.22468	4.1935e-06	Has domain(s) with predicted protein binding activity
AFUB_097490	1.21751	0.000558384	Protein of unknown function
AFUB_049200	1.21403	0.00060196	Has domain(s) with predicted ATP binding, metal ion binding, cation-transporting ATPase, ATPase activity, coupled to transmembrane movement of ions, phosphorylative mechanism activity, role in ATP biosynthetic process, cation transport
AFUB_071390	1.21333	0.000240753	Has domain(s) with predicted role in transmembrane transport and integral to membrane localization
AFUB_009800	1.16207	0.0011368	Protein of unknown function
AFUB_007230	1.12811	2.22188e-06	Protein of unknown function
AFUB_097500	1.128	1.601e-05	Protein of unknown function
AFUB_023080	1.10545	0.000579551	Ortholog(s) have glutamate dehydrogenase (NAD+) activity, role in nitrogen compound metabolic process and cytosol localization
AFUB_058540	1.09043	0.00369082	Protein of unknown function
AFUB_079180	1.08765	0.000797528	Has domain(s) with predicted metallopeptidase activity
AFUB_083490	1.08243	2.86166e-05	Has domain(s) with predicted glucosamine-6-phosphate deaminase activity and role in carbohydrate metabolic process, N-acetylglucosamine metabolic process
AFUB_070910	1.08033	0.00229289	Ortholog(s) have tripeptide aminopeptidase activity, role in proteolysis and cell septum, fungal-type cell wall localization
AFUB_081229	1.07452	3.38442e-05	Has domain(s) with predicted zinc ion binding, carbonate dehydratase activity
AFUB_043760	1.06117	0.00399842	Ortholog(s) have role in secondary metabolite biosynthetic process, fatty acid biosynthetic process
AFUB_048250	1.05045	7.10961e-05	Has domain(s) with predicted nucleotide binding, oxidoreductase activity and role in metabolic process
AFUB_069840	1.03222	0.000502715	Protein of unknown function
AFUB_053180	1.02973	0.000793899	Has domain(s) with predicted role in response to stress and integral to membrane localization
AFUB_052300	1.02104	0.000858056	Ortholog(s) have hydroquinone:oxygen oxidoreductase activity and role in pigment metabolic process involved in developmental pigmentation, melanin biosynthetic process
AFUB_082360	1.0155	0.000382129	Has domain(s) with predicted protein disulfide isomerase, flavin adenine dinucleotide binding, oxidoreductase activity, acting on a sulfur group of donors, disulfide as acceptor activity, role in oxidation-reduction process
AFUB_095130	1.01276	0.0131556	Protein of unknown function
AFUB_017380	1.00095	0.000797528	Has domain(s) with predicted iron ion binding, oxidoreductase activity and role in oxidation-reduction process, fatty acid biosynthetic process

### Sheet: xylp gprJ_DOWN
ID	log2FoldChange	padj	Annot.
AFUB_072060	-6.34313	0.000797528	Has domain(s) with predicted nucleotide binding, oxidoreductase activity and role in metabolic process
AFUB_017670	-5.59292	0.0139721	Ortholog(s) have acetylxylan esterase activity and role in xylan catabolic process
AFUB_047840	-5.58022	0.0158564	Protein of unknown function
AFUB_072030	-5.5087	0.000292855	Ortholog(s) have lanosterol synthase activity and role in (17Z)-protosta-17(20),24-dien-3beta-ol biosynthetic process
AFUB_086000	-5.48448	3.50118e-05	Protein of unknown function
AFUB_080030	-5.38547	0.0168966	Protein of unknown function
AFUB_086330	-5.0977	1.09951e-05	Ortholog(s) have peptidase activity and role in fumitremorgin B biosynthetic process, brevianamide F metabolic process
AFUB_086310	-4.76175	3.90398e-07	Ortholog(s) have dioxygenase activity and role in dehydroaustinol biosynthetic process, verruculogen biosynthetic process, austinol biosynthetic process
AFUB_086050	-4.4227	9.30348e-05	Ortholog(s) have role in fumagillin biosynthetic process
AFUB_086710	-3.99656	1.26934e-14	Ortholog(s) have peptidase, dimethylallyltranstransferase, tryptophan dimethylallyltransferase activity
AFUB_019710	-3.96574	3.07741e-15	Has domain(s) with predicted protein binding, phosphatidylinositol binding activity and role in cell communication
AFUB_046300	-3.82794	7.22336e-13	Has domain(s) with predicted nucleotide binding, oxidoreductase activity and role in metabolic process
AFUB_086070	-3.79866	1.03346e-05	Has domain(s) with predicted catalytic activity and role in metabolic process
AFUB_086170	-3.62524	7.80147e-05	Protein of unknown function
AFUB_019740	-3.61399	3.06544e-31	Protein of unknown function
AFUB_086020	-3.59019	1.28688e-14	Ortholog(s) have intracellular localization
AFUB_087560	-3.56797	0.00010433	Protein of unknown function
AFUB_072040	-3.5678	0.0258781	Has domain(s) with predicted iron ion binding, electron carrier, heme binding, oxidoreductase activity, acting on paired donors, with incorporation or reduction of molecular oxygen activity and role in oxidation-reduction process
AFUB_048760	-3.51824	2.77173e-18	Protein of unknown function
AFUB_035020	-3.49172	0.0271287	Protein of unknown function
AFUB_077630	-3.47747	0.00546387	Ortholog(s) have cellulose 1,4-beta-cellobiosidase activity and role in glucan catabolic process
AFUB_033230	-3.45577	0.0105613	Ortholog(s) have hydroquinone:oxygen oxidoreductase activity and role in pigment metabolic process involved in developmental pigmentation, melanin biosynthetic process
AFUB_045030	-3.43078	1.65715e-10	Protein of unknown function
AFUB_018010	-3.38126	4.5757e-12	Has domain(s) with predicted hydrolase activity, hydrolyzing O-glycosyl compounds activity and role in carbohydrate metabolic process
AFUB_081630	-3.36583	8.34895e-05	Ortholog(s) have pectate lyase activity and role in pectin catabolic process
AFUB_086700	-3.36496	7.06001e-10	Protein of unknown function
AFUB_086420	-3.35852	0.0103743	Has domain(s) with predicted oxidoreductase activity, acting on paired donors, with incorporation or reduction of molecular oxygen, 2-oxoglutarate as one donor, and incorporation of one atom each of oxygen into both donors activity
AFUB_000800	-3.31469	9.58623e-05	Has domain(s) with predicted monooxygenase, iron ion binding, electron carrier, heme binding, oxidoreductase activity, acting on paired donors, with incorporation or reduction of molecular oxygen activity and role in oxidation-reduction process
AFUB_016640	-3.26998	1.83248e-06	Ortholog(s) have role in asexual spore wall assembly and intracellular, spore wall localization
AFUB_086720	-3.17847	0.000318194	Has domain(s) with predicted nucleotide binding activity
AFUB_022320	-3.15456	0.00344726	Has domain(s) with predicted nucleotide binding activity
AFUB_000830	-3.09713	1.01255e-05	Has domain(s) with predicted catalytic activity and role in metabolic process
AFUB_086180	-3.03646	5.66442e-07	Has domain(s) with predicted O-methyltransferase activity
AFUB_017640	-3.02062	3.35529e-11	Protein of unknown function
AFUB_066440	-2.99192	0.00248572	Protein of unknown function
AFUB_085060	-2.99047	2.44626e-23	Has domain(s) with predicted nucleotide binding activity
AFUB_078060	-2.96122	0.007167	Ortholog(s) have role in fumiquinazoline C biosynthetic process, asperfuranone biosynthetic process and extracellular region localization
AFUB_062530	-2.9404	0.0168966	Protein of unknown function
AFUB_066600	-2.92891	0.00279218	Ortholog(s) have endo-1,4-beta-xylanase activity, role in xylan catabolic process and extracellular region localization
AFUB_092090	-2.89373	1.18639e-07	Protein of unknown function
AFUB_084630	-2.86156	0.04066	Protein of unknown function
AFUB_019730	-2.84831	2.85304e-48	Protein of unknown function
AFUB_086010	-2.84685	0.000244412	Has domain(s) with predicted iron ion binding, electron carrier, heme binding, oxidoreductase activity, acting on paired donors, with incorporation or reduction of molecular oxygen activity and role in oxidation-reduction process
AFUB_016570	-2.72646	0.0358004	Has domain(s) with predicted flavin adenine dinucleotide binding, oxidoreductase activity and role in oxidation-reduction process
AFUB_046310	-2.7054	5.12546e-06	Ortholog(s) have xylosyltransferase, alpha-N-arabinofuranosidase, xylan 1,4-beta-xylosidase activity, role in xylan catabolic process and intracellular, extracellular region localization
AFUB_029060	-2.68774	0.0461568	Protein of unknown function
AFUB_085990	-2.68232	2.24204e-07	Has domain(s) with predicted protein binding activity
AFUB_097090	-2.67985	2.13457e-05	Protein of unknown function
AFUB_073830	-2.65747	0.0352433	Protein of unknown function
AFUB_048780	-2.63997	0.000149117	Has domain(s) with predicted catalytic, ATP binding, metal ion binding activity
AFUB_086140	-2.61685	0.000298286	Protein of unknown function
AFUB_081340	-2.6133	0.0410774	Protein of unknown function
AFUB_057820	-2.5954	0.000137992	Has domain(s) with predicted transferase activity, transferring acyl groups other than amino-acyl groups, zinc ion binding, nucleotide binding, oxidoreductase activity and role in oxidation-reduction process
AFUB_086670	-2.56992	0.000571812	Ortholog(s) have role in asperthecin biosynthetic process, endocrocin biosynthetic process, monodictyphenone biosynthetic process
AFUB_086190	-2.55197	0.00303959	Protein of unknown function
AFUB_086040	-2.54824	7.95505e-05	Protein of unknown function
AFUB_086060	-2.49901	0.00461566	Has domain(s) with predicted iron ion binding, electron carrier, heme binding, oxidoreductase activity, acting on paired donors, with incorporation or reduction of molecular oxygen activity and role in oxidation-reduction process
AFUB_021540	-2.49805	0.0155477	Has domain(s) with predicted sequence-specific DNA binding RNA polymerase II transcription factor, zinc ion binding activity, role in regulation of transcription, DNA-dependent and nucleus localization
AFUB_057130	-2.46597	0.000205009	Ortholog(s) have role in asexual spore wall assembly and intracellular, spore wall localization
AFUB_072080	-2.39131	0.016087	Has domain(s) with predicted transferase activity, transferring acyl groups other than amino-acyl groups activity
AFUB_085050	-2.38328	2.99593e-28	Protein of unknown function
AFUB_086350	-2.37521	0.0232577	Has domain(s) with predicted iron ion binding, electron carrier, heme binding, oxidoreductase activity, acting on paired donors, with incorporation or reduction of molecular oxygen activity and role in oxidation-reduction process
AFUB_032250	-2.34987	0.0128347	Has domain(s) with predicted nucleotide binding, oxidoreductase activity and role in metabolic process
AFUB_093930	-2.32331	6.83916e-19	Has domain(s) with predicted ATP binding, ATPase activity, coupled to transmembrane movement of substances activity, role in transport and integral to membrane localization
AFUB_101610	-2.31169	0.0205827	Ortholog(s) have cellulase activity and role in glucan catabolic process
AFUB_086150	-2.28644	5.32913e-06	Ortholog(s) have role in positive regulation of fumagillin biosynthetic process, pseurotin A biosynthetic process, positive regulation of pseurotin A biosynthetic process, fumagillin biosynthetic process
AFUB_051030	-2.2	0.000833416	Protein of unknown function
AFUB_073910	-2.19807	0.000414299	Has domain(s) with predicted N-acetyltransferase activity
AFUB_079270	-2.12689	0.00145917	Protein of unknown function
AFUB_048130	-2.12587	1.70212e-14	Ortholog(s) have endo-1,4-beta-xylanase activity, role in xylan catabolic process and extracellular region localization
AFUB_049500	-2.10615	6.74207e-19	Ortholog(s) have glyceraldehyde-3-phosphate dehydrogenase (NAD+) (phosphorylating) activity and intracellular, extracellular region, membrane localization
AFUB_096510	-2.0929	0.000178157	Has domain(s) with predicted O-methyltransferase activity
AFUB_050160	-2.07889	7.95505e-05	Protein of unknown function
AFUB_086340	-2.07321	0.0168966	Ortholog(s) have O-methyltransferase activity and role in fumitremorgin B biosynthetic process, verruculogen biosynthetic process
AFUB_063490	-2.05867	0.0260077	Protein of unknown function
AFUB_079910	-2.0583	3.83664e-08	Has domain(s) with predicted nucleotide binding, oxidoreductase activity and role in metabolic process
AFUB_094690	-2.05533	0.000940963	Protein of unknown function
AFUB_015270	-2.0531	0.0428749	Protein of unknown function
AFUB_086160	-2.03067	5.39441e-11	Has domain(s) with predicted metalloexopeptidase, aminopeptidase activity and role in proteolysis, cellular process
AFUB_084830	-2.02151	0.000875099	Protein of unknown function
AFUB_033240	-2.01011	0.0433914	Ortholog(s) have role in pigment metabolic process involved in developmental pigmentation, melanin biosynthetic process, polyketide catabolic process, conidiophore development
AFUB_036280	-2.00582	0.00369082	Ortholog(s) have role in secondary metabolite biosynthetic process
AFUB_047140	-1.9884	0.00930635	Protein of unknown function
AFUB_028939	-1.98081	1.65835e-06	Has domain(s) with predicted catalytic, pyridoxal phosphate binding activity and role in metabolic process
AFUB_087280	-1.96951	3.50288e-08	Protein of unknown function
AFUB_049360	-1.96257	0.00028393	Ortholog(s) have intracellular localization
AFUB_049890	-1.93442	5.73229e-06	Protein of unknown function
AFUB_057570	-1.91424	0.0104452	Protein of unknown function
AFUB_016580	-1.8818	0.000469273	Ortholog(s) have role in N',N'',N'''-triacetylfusarinine C biosynthetic process, ergosterol biosynthetic process, ferricrocin biosynthetic process, pathogenesis, cellular response to iron ion starvation, cellular response to hydrogen peroxide
AFUB_086120	-1.88054	0.0368878	Protein of unknown function
AFUB_071540	-1.86671	2.44498e-05	Protein of unknown function
AFUB_018000	-1.86071	1.02696e-06	Has domain(s) with predicted cellulose binding, alpha-N-arabinofuranosidase activity, role in L-arabinose metabolic process and extracellular region localization
AFUB_090710	-1.85771	0.0426727	Has domain(s) with predicted O-methyltransferase activity
AFUB_024730	-1.83873	0.000308446	Protein of unknown function
AFUB_047660	-1.83524	7.24146e-06	Has domain(s) with predicted N-acetyltransferase activity
AFUB_057830	-1.819	0.0334648	Protein of unknown function
AFUB_017810	-1.80819	0.00456896	Has domain(s) with predicted flavin adenine dinucleotide binding, UDP-N-acetylmuramate dehydrogenase activity and role in oxidation-reduction process
AFUB_095060	-1.77391	0.009143	Has domain(s) with predicted protein kinase, ATP binding activity and role in protein phosphorylation
AFUB_028400	-1.77028	0.0013409	Has domain(s) with predicted alpha-N-arabinofuranosidase activity and role in L-arabinose metabolic process
AFUB_066430	-1.7478	0.000281467	Has domain(s) with predicted N-acetyltransferase activity
AFUB_071560	-1.74513	0.000183509	Has domain(s) with predicted iron ion binding, electron carrier, heme binding, oxidoreductase activity, acting on paired donors, with incorporation or reduction of molecular oxygen activity and role in oxidation-reduction process
AFUB_085950	-1.74387	0.0478386	Ortholog(s) have peptidase, dimethylallyltranstransferase, tryptophan dimethylallyltransferase activity
AFUB_088500	-1.72561	9.3383e-11	Ortholog(s) have role in positive regulation of sexual sporulation resulting in formation of a cellular spore, sexual sporulation resulting in formation of a cellular spore, conidium formation, negative regulation of conidium formation
AFUB_020300	-1.7234	0.00581126	Has domain(s) with predicted calcium ion binding, alpha-amylase activity and role in carbohydrate catabolic process
AFUB_057970	-1.72015	0.0355459	Ortholog(s) have pectin lyase activity, role in pectin catabolic process and extracellular region localization
AFUB_101220	-1.71705	3.76292e-10	Has domain(s) with predicted nucleotide binding activity
AFUB_019600	-1.70944	0.0156232	Protein of unknown function
AFUB_015960	-1.68854	0.0171134	Ortholog(s) have sequence-specific DNA binding transcription factor activity
AFUB_079770	-1.68166	5.32913e-06	Protein of unknown function
AFUB_086090	-1.68145	0.0276445	Protein of unknown function
AFUB_024230	-1.6804	0.0001049	Has domain(s) with predicted NAD binding, protein homodimerization, glycerol-3-phosphate dehydrogenase [NAD+] activity, role in oxidation-reduction process, glycerol-3-phosphate catabolic process, carbohydrate metabolic process
AFUB_012720	-1.67996	0.000129446	Has domain(s) with predicted RNA-directed DNA polymerase, RNA binding activity and role in RNA-dependent DNA replication
AFUB_074610	-1.67394	0.013684	Protein of unknown function
AFUB_046450	-1.67112	0.0237073	Protein of unknown function
AFUB_049370	-1.62289	0.0447157	Ortholog(s) have L-proline transmembrane transporter activity, role in proline transport and fungal-type vacuole, plasma membrane localization
AFUB_017650	-1.61689	0.013253	Protein of unknown function
AFUB_066820	-1.61534	1.59498e-06	Ortholog(s) have role in cleistothecium development, transcription, DNA-templated, ascospore formation and nucleus localization
AFUB_080220	-1.61155	2.7311e-05	Protein of unknown function
AFUB_101300	-1.60654	6.95884e-08	Protein of unknown function
AFUB_001130	-1.59562	0.00381417	Ortholog(s) have endo-1,4-beta-xylanase activity, role in xylan catabolic process and extracellular region localization
AFUB_081200	-1.5941	4.26925e-05	Has domain(s) with predicted extracellular region localization
AFUB_003170	-1.58054	9.59451e-05	Has domain(s) with predicted asparaginase activity and role in asparagine metabolic process
AFUB_016150	-1.5657	8.44473e-05	Has domain(s) with predicted N-acetyltransferase activity
AFUB_034970	-1.56069	0.0158855	Protein of unknown function
AFUB_087880	-1.53176	0.0215185	Has domain(s) with predicted transferase activity, transferring hexosyl groups activity, role in GPI anchor biosynthetic process and endoplasmic reticulum membrane, integral to membrane localization
AFUB_071980	-1.52185	0.0273811	Has domain(s) with predicted N-acetyltransferase activity
AFUB_018050	-1.51971	0.0368606	Protein of unknown function
AFUB_061350	-1.51402	0.0480174	Has domain(s) with predicted role in cell redox homeostasis
AFUB_094640	-1.51354	0.00511372	Ortholog(s) have role in biotin biosynthetic process
AFUB_032240	-1.50645	0.0161067	Protein of unknown function
AFUB_074070	-1.49863	4.57657e-05	Has domain(s) with predicted hydrolase activity, hydrolyzing O-glycosyl compounds activity and role in polysaccharide metabolic process
AFUB_055190	-1.49138	0.00220992	Has domain(s) with predicted protein binding activity
AFUB_054350	-1.48953	0.00084587	Protein of unknown function
AFUB_090060	-1.48726	0.00449343	Ortholog(s) have role in cellular response to freezing and fungal-type vacuole localization
AFUB_081040	-1.46831	7.58636e-05	Has domain(s) with predicted role in transmembrane transport and integral to membrane localization
AFUB_063990	-1.46031	0.034761	Has domain(s) with predicted unfolded protein binding, heat shock protein binding activity and role in protein folding
AFUB_087570	-1.45011	0.00322596	Ortholog(s) have plasma membrane localization
AFUB_055650	-1.44693	0.00132004	Ortholog(s) have role in ornithine biosynthetic process
AFUB_062140	-1.44623	0.0203644	Protein of unknown function
AFUB_097339	-1.44411	8.66902e-06	Protein of unknown function
AFUB_052060	-1.43749	0.00145917	Ortholog(s) have flavin adenine dinucleotide binding, flavin-linked sulfhydryl oxidase activity, role in oxidation-reduction process, gliotoxin biosynthetic process, cellular response to mycotoxin and extracellular region localization
AFUB_089490	-1.42895	0.0485529	Protein of unknown function
AFUB_061980	-1.41657	0.0113997	Has domain(s) with predicted catalytic, inorganic phosphate transmembrane transporter activity, role in phosphate ion transport, metabolic process and membrane localization
AFUB_092120	-1.41105	0.00198447	Has domain(s) with predicted lyase, pyridoxal phosphate binding activity and role in cellular amino acid metabolic process
AFUB_101740	-1.40925	0.014345	Protein of unknown function
AFUB_077620	-1.4032	0.0104992	Ortholog(s) have cellulase activity and role in xyloglucan catabolic process
AFUB_044020	-1.40005	1.36063e-11	Has domain(s) with predicted phosphatase activity and role in metabolic process
AFUB_088430	-1.39877	2.91094e-12	Ortholog(s) have intracellular localization
AFUB_100170	-1.39439	0.0131541	Has domain(s) with predicted hydrolase activity and role in nucleotide catabolic process
AFUB_024750	-1.3807	0.0439835	Has domain(s) with predicted DNA binding, DNA-directed DNA polymerase activity and role in DNA repair
AFUB_070900	-1.36929	0.00326847	Protein of unknown function
AFUB_047780	-1.36561	0.000178157	Ortholog(s) have exopeptidase activity
AFUB_057870	-1.36163	0.0430799	Ortholog(s) have extracellular region localization
AFUB_067410	-1.34784	0.000539363	Protein of unknown function
AFUB_015780	-1.34742	0.000185719	Has domain(s) with predicted ATP binding, ATPase activity
AFUB_101630	-1.34739	2.1859e-08	Protein of unknown function
AFUB_048750	-1.33933	0.00239983	Has domain(s) with predicted zinc ion binding, nucleotide binding, oxidoreductase activity and role in oxidation-reduction process
AFUB_088240	-1.32723	0.0161067	Has domain(s) with predicted role in transmembrane transport and integral to membrane localization
AFUB_040860	-1.31477	0.0407335	Protein of unknown function
AFUB_034130	-1.30845	0.00591844	Protein of unknown function
AFUB_066810	-1.30039	0.000571812	Protein of unknown function
AFUB_055180	-1.29845	0.0114695	Has domain(s) with predicted catalytic activity and role in RNA processing
AFUB_017900	-1.27815	0.00250947	Has domain(s) with predicted hydrolase activity
AFUB_012700	-1.26728	0.000885691	Ortholog(s) have role in allantoin transport, allantoin assimilation pathway
AFUB_093490	-1.26453	0.0203644	Protein of unknown function
AFUB_087270	-1.26401	0.00327695	Has domain(s) with predicted catalytic, pyridoxal phosphate binding activity and role in biosynthetic process
AFUB_073220	-1.26222	0.0266339	Has domain(s) with predicted nucleobase transmembrane transporter activity, role in nucleobase transport and membrane localization
AFUB_004770	-1.25992	0.000273964	Protein of unknown function
AFUB_046700	-1.25976	0.0108237	Has domain(s) with predicted substrate-specific transmembrane transporter activity, role in transmembrane transport and integral to membrane localization
AFUB_056320	-1.2562	0.0472085	Protein of unknown function
AFUB_080950	-1.25359	0.00705895	Ortholog(s) have cellulase activity and role in glucan catabolic process
AFUB_015900	-1.2531	0.0433914	Protein of unknown function
AFUB_019590	-1.2505	3.45739e-05	Protein of unknown function
AFUB_002080	-1.24965	0.0473813	Has domain(s) with predicted branched-chain-amino-acid transaminase activity and role in branched-chain amino acid metabolic process
AFUB_032950	-1.22874	0.00236836	Has domain(s) with predicted protein binding activity
AFUB_102210	-1.22789	0.0248818	Protein of unknown function
AFUB_024310	-1.21573	3.19578e-06	Ortholog(s) have orotidine-5-prime -phosphate decarboxylase activity and role in 'de novo' UMP biosynthetic process, sporocarp development involved in sexual reproduction, cellular response to acid, 'de novo' pyrimidine nucleobase biosynthetic process
AFUB_058090	-1.21472	1.47062e-05	Ortholog(s) have role in secondary metabolite biosynthetic process
AFUB_071569	-1.21011	0.000183509	Protein of unknown function
AFUB_047990	-1.20842	9.28226e-06	Has domain(s) with predicted hydrolase activity, hydrolyzing O-glycosyl compounds activity and role in carbohydrate metabolic process
AFUB_044620	-1.20303	0.00371311	Has domain(s) with predicted hydrolase activity and role in metabolic process
AFUB_002090	-1.20162	0.00199455	Has domain(s) with predicted and role in oxidation-reduction process
AFUB_084100	-1.19791	1.601e-05	Protein of unknown function
AFUB_066710	-1.1894	0.0296462	Protein of unknown function
AFUB_031460	-1.18666	0.000624305	Protein of unknown function
AFUB_087590	-1.18281	0.00407828	Ortholog(s) have alcohol dehydrogenase (NAD) activity, role in ethanol biosynthetic process involved in glucose fermentation to ethanol, ethanol catabolic process, threonine catabolic process and intracellular localization
AFUB_040060	-1.17448	0.000469273	Ortholog(s) have extracellular region localization
AFUB_094510	-1.17011	0.000402462	Protein of unknown function
AFUB_065710	-1.16372	0.000466652	Has domain(s) with predicted sequence-specific DNA binding transcription factor, sequence-specific DNA binding activity and role in regulation of transcription, DNA-dependent
AFUB_094400	-1.16021	0.000928517	Ortholog(s) have catalase activity, role in cellular response to heat, cellular response to hydrogen peroxide and intracellular localization
AFUB_089430	-1.1577	0.00944642	Protein of unknown function
AFUB_014850	-1.15447	0.00731305	Has domain(s) with predicted amino acid transmembrane transporter activity, role in amino acid transmembrane transport and membrane localization
AFUB_087460	-1.15236	0.00922815	Has domain(s) with predicted nucleic acid binding, exonuclease activity and intracellular localization
AFUB_033530	-1.14815	0.000327362	Has domain(s) with predicted 3-beta-hydroxy-delta5-steroid dehydrogenase, nucleotide binding activity and role in oxidation-reduction process, steroid biosynthetic process
AFUB_028410	-1.14472	0.0108237	Has domain(s) with predicted protein binding activity
AFUB_047920	-1.14388	0.0247869	Protein of unknown function
AFUB_077580	-1.14361	0.0255711	Protein of unknown function
AFUB_029260	-1.14143	7.90114e-06	Has domain(s) with predicted catalytic activity and role in metabolic process
AFUB_073340	-1.13448	0.000298286	Protein of unknown function
AFUB_094680	-1.13376	0.0142385	Has domain(s) with predicted flavin adenine dinucleotide binding, UDP-N-acetylmuramate dehydrogenase activity and role in oxidation-reduction process
AFUB_033210	-1.12961	0.000940963	Protein of unknown function
AFUB_046780	-1.12741	0.00276211	Has domain(s) with predicted N-acetyltransferase activity
AFUB_084160	-1.12053	2.27934e-06	Has domain(s) with predicted transferase activity, transferring acyl groups other than amino-acyl groups, zinc ion binding, nucleotide binding, oxidoreductase activity and role in oxidation-reduction process
AFUB_060960	-1.10979	0.0237212	Protein of unknown function
AFUB_006060	-1.10619	0.010884	Protein of unknown function
AFUB_096780	-1.10474	0.00397606	Protein of unknown function
AFUB_017910	-1.10355	0.00376495	Has domain(s) with predicted nucleotide binding, oxidoreductase activity and role in metabolic process
AFUB_037620	-1.10237	0.00362419	Protein of unknown function
AFUB_092350	-1.10236	0.000298286	Ortholog(s) have intracellular localization
AFUB_087620	-1.09224	0.0126418	Has domain(s) with predicted zinc ion binding, hydrolase activity
AFUB_050030	-1.08836	1.57097e-06	Protein of unknown function
AFUB_016310	-1.08782	0.0001337	Ortholog(s) have xylosyltransferase, alpha-N-arabinofuranosidase, xylan 1,4-beta-xylosidase activity, role in xylan catabolic process and intracellular, extracellular region localization
AFUB_061950	-1.08473	0.04066	Protein of unknown function
AFUB_002170	-1.08378	0.00125345	Has domain(s) with predicted nucleotide binding, oxidoreductase activity and role in metabolic process
AFUB_080590	-1.07967	0.0278664	Protein of unknown function
AFUB_057030	-1.07936	0.00694828	Has domain(s) with predicted ATP binding, ATPase activity
AFUB_098630	-1.06986	0.0150433	Has domain(s) with predicted catalytic activity and role in biosynthetic process
AFUB_028280	-1.0677	8.66902e-06	Ortholog(s) have intracellular, extracellular region localization
AFUB_092260	-1.06768	0.00625147	Has domain(s) with predicted ATP binding, nucleoside-triphosphatase activity
AFUB_055050	-1.06705	0.010884	Ortholog(s) have intracellular localization
AFUB_091990	-1.05992	0.000924499	Protein of unknown function
AFUB_058080	-1.05072	0.00483134	Ortholog(s) have fibrinogen binding activity
AFUB_091610	-1.04795	0.000407752	Has domain(s) with predicted oxidoreductase activity and role in oxidation-reduction process
AFUB_030400	-1.04192	0.0114241	Has domain(s) with predicted ATP binding, nucleoside-triphosphatase activity
AFUB_090220	-1.0419	0.000412895	Protein of unknown function
AFUB_077850	-1.041	0.00918903	Has domain(s) with predicted oxidoreductase activity and role in oxidation-reduction process
AFUB_094940	-1.03747	0.000479531	Has domain(s) with predicted N-acetyltransferase activity
AFUB_087290	-1.03376	0.0251411	Ortholog(s) have role in secondary metabolite biosynthetic process, cellular response to drug
AFUB_012710	-1.02972	0.00452475	Has domain(s) with predicted iron ion binding, electron carrier, heme binding, oxidoreductase activity, acting on paired donors, with incorporation or reduction of molecular oxygen activity and role in oxidation-reduction process
AFUB_078160	-1.02934	2.8889e-05	Has domain(s) with predicted sequence-specific DNA binding RNA polymerase II transcription factor, zinc ion binding, DNA binding activity, role in regulation of transcription, DNA-dependent, transcription, DNA-templated and nucleus localization
AFUB_069460	-1.02879	0.0439835	Protein of unknown function
AFUB_033560	-1.02513	0.0273811	Has domain(s) with predicted sequence-specific DNA binding RNA polymerase II transcription factor, zinc ion binding activity, role in regulation of transcription, DNA-dependent and nucleus localization
AFUB_017820	-1.01312	0.00014118	Protein of unknown function
AFUB_062170	-1.01262	0.000126359	Has domain(s) with predicted role in transmembrane transport and integral to membrane localization
AFUB_062100	-1.01136	1.17156e-07	Ortholog(s) have alpha-glucuronidase activity and role in xylan catabolic process
AFUB_018650	-1.00836	0.020137	Has domain(s) with predicted oxidoreductase activity and role in metabolic process
AFUB_026350	-1.0082	0.0452236	Has domain(s) with predicted amino acid transmembrane transporter activity, role in amino acid transmembrane transport and membrane localization
AFUB_021390	-1.00465	0.00145917	Has domain(s) with predicted oxidoreductase activity and role in metabolic process
AFUB_017510	-1.00032	0.00446092	Has domain(s) with predicted phosphotransferase activity, alcohol group as acceptor, ATP binding activity and role in carbohydrate metabolic process
