## Supplementary Table S8 for "*Aspergillus fumigatus* G-protein coupled receptors GprM and GprJ are important for the regulation of the cell wall integrity pathway, secondary metabolite production, and virulence"

### Sheet: species
Species	Class			Specie	Class
1F3 AFUB_019790 Aspergillus fumigatus A1163	Eurotiomycetes			Exophiala mesophila strain CBS 40295	Chaetothyriomycetes
ASG1 Saccharomyces cerevisiae	Saccharomycetes			Exophiala oligosperma strain CBS 72588	Chaetothyriomycetes
Aspergillus aculeatus ATCC 16872	Eurotiomycetes			Fonsecaea pedrosoi CBS 271.37	Chaetothyriomycetes
Aspergillus brasiliensis CBS 101740	Eurotiomycetes			Batrachochytrium dendrobatidis JEL423	Chytridiomycetes
Aspergillus campestris IBT 28561	Eurotiomycetes			Cenococcum geophilum 1.58	Dothideomycetes
Aspergillus carbonarius ITEM 5010	Eurotiomycetes			Zymoseptoria tritici IPO323	Dothideomycetes
Aspergillus clavatus NRRL 1	Eurotiomycetes			1F3 AFUB_019790 Aspergillus fumigatus A1163	Eurotiomycetes
Aspergillus fischeri NRRL 181	Eurotiomycetes			Aspergillus aculeatus ATCC 16872	Eurotiomycetes
Aspergillus flavus NRRL3357	Eurotiomycetes			Aspergillus brasiliensis CBS 101740	Eurotiomycetes
Aspergillus fumigatus Af293	Eurotiomycetes			Aspergillus campestris IBT 28561	Eurotiomycetes
Aspergillus glaucus CBS 516.65	Eurotiomycetes			Aspergillus carbonarius ITEM 5010	Eurotiomycetes
Aspergillus kawachii IFO 4308	Eurotiomycetes			Aspergillus clavatus NRRL 1	Eurotiomycetes
Aspergillus luchuensis CBS 106.47	Eurotiomycetes			Aspergillus fischeri NRRL 181	Eurotiomycetes
Aspergillus nidulans FGSC A4	Eurotiomycetes			Aspergillus flavus NRRL3357	Eurotiomycetes
Aspergillus niger CBS 513.88	Eurotiomycetes			Aspergillus fumigatus Af293	Eurotiomycetes
Aspergillus novofumigatus IBT 16806	Eurotiomycetes			Aspergillus glaucus CBS 516.65	Eurotiomycetes
Aspergillus ochraceoroseus IBT 24754	Eurotiomycetes			Aspergillus kawachii IFO 4308	Eurotiomycetes
Aspergillus oryzae RIB40	Eurotiomycetes			Aspergillus luchuensis CBS 106.47	Eurotiomycetes
Aspergillus steynii IBT 23096	Eurotiomycetes			Aspergillus nidulans FGSC A4	Eurotiomycetes
Aspergillus sydowii CBS 593.65	Eurotiomycetes			Aspergillus niger CBS 513.88	Eurotiomycetes
Aspergillus terreus NIH2624	Eurotiomycetes			Aspergillus novofumigatus IBT 16806	Eurotiomycetes
Aspergillus tubingensis CBS 134.48	Eurotiomycetes			Aspergillus ochraceoroseus IBT 24754	Eurotiomycetes
Aspergillus versicolor CBS 583.65	Eurotiomycetes			Aspergillus oryzae RIB40	Eurotiomycetes
Aspergillus wentii DTO 134E9	Eurotiomycetes			Aspergillus steynii IBT 23096	Eurotiomycetes
Aspergillus zonatus CBS 506.65	Eurotiomycetes			Aspergillus sydowii CBS 593.65	Eurotiomycetes
Batrachochytrium dendrobatidis JEL423	Chytridiomycetes			Aspergillus terreus NIH2624	Eurotiomycetes
Botrytis cinerea B05.10	Leotiomycetes			Aspergillus tubingensis CBS 134.48	Eurotiomycetes
Cenococcum geophilum 1.58	Dothideomycetes			Aspergillus versicolor CBS 583.65	Eurotiomycetes
Cladophialophora carrionii KSF	Eurotiomycetes			Aspergillus wentii DTO 134E9	Eurotiomycetes
Cladophialophora immunda strain CBS 83496	Eurotiomycetes			Aspergillus zonatus CBS 506.65	Eurotiomycetes
Coccidioides immitis H538.4	Eurotiomycetes			Cladophialophora carrionii KSF	Eurotiomycetes
Coccidioides posadasii RMSCC 3488	Eurotiomycetes			Cladophialophora immunda strain CBS 83496	Eurotiomycetes
Cyphellophora europaea CBS 101466	Eurotiomycetes			Coccidioides immitis H538.4	Eurotiomycetes
Exophiala mesophila strain CBS 40295	Chaetothyriomycetes			Coccidioides posadasii RMSCC 3488	Eurotiomycetes
Exophiala oligosperma strain CBS 72588	Chaetothyriomycetes			Cyphellophora europaea CBS 101466	Eurotiomycetes
Fonsecaea pedrosoi CBS 271.37	Chaetothyriomycetes			Histoplasma capsulatum G217B	Eurotiomycetes
Fusarium fujikuroi IMI 58289	Sordariomycetes			Paracoccidioides brasiliensis Pb03	Eurotiomycetes
Fusarium graminearum PH-1	Sordariomycetes			Paracoccidioides lutzii Pb01	Eurotiomycetes
Fusarium oxysporum f. sp. cubense race 1	Sordariomycetes			Penicillium rubens Wisconsin 54-1255	Eurotiomycetes
Fusarium proliferatum strain NRRL62905	Sordariomycetes			Talaromyces marneffei ATCC 18224	Eurotiomycetes
Fusarium verticillioides 7600	Sordariomycetes			Talaromyces stipitatus ATCC 10500	Eurotiomycetes
Histoplasma capsulatum G217B	Eurotiomycetes			Uncinocarpus reesii 1704	Eurotiomycetes
Lomentospora prolificans JHH-5317	Sordariomycetes			Rhizophagus irregularis DAOM 181602=DAOM 197198	Glomeromycetes
Magnaporthe oryzae 70-15	Sordariomycetes			Botrytis cinerea B05.10	Leotiomycetes
Neurospora crassa OR74A	Sordariomycetes			Sclerotinia sclerotiorum 1980 UF-70	Leotiomycetes
Neurospora discreta FGSC 8579	Sordariomycetes			Puccinia graminis f. sp. tritici CRL 75-36-700-3	Pucciniomycetes
Neurospora tetrasperma FGSC 2508	Sordariomycetes			ASG1 Saccharomyces cerevisiae	Saccharomycetes
Paracoccidioides brasiliensis Pb03	Eurotiomycetes			Yarrowia lipolytica CLIB122	Saccharomycetes
Paracoccidioides lutzii Pb01	Eurotiomycetes			ZCF25 Candida albicans	Saccharomycetes
Penicillium rubens Wisconsin 54-1255	Eurotiomycetes			Schizosaccharomyces japonicus yFS275	Schizosaccharomycetes
Puccinia graminis f. sp. tritici CRL 75-36-700-3	Pucciniomycetes			Schizosaccharomyces octosporus yFS286	Schizosaccharomycetes
Rhizophagus irregularis DAOM 181602=DAOM 197198	Glomeromycetes			Schizosaccharomyces pombe 972h	Schizosaccharomycetes
Scedosporium apiospermum IHEM 14462	Sordariomycetes			Fusarium fujikuroi IMI 58289	Sordariomycetes
Schizosaccharomyces japonicus yFS275	Schizosaccharomycetes			Fusarium graminearum PH-1	Sordariomycetes
Schizosaccharomyces octosporus yFS286	Schizosaccharomycetes			Fusarium oxysporum f. sp. cubense race 1	Sordariomycetes
Schizosaccharomyces pombe 972h	Schizosaccharomycetes			Fusarium proliferatum strain NRRL62905	Sordariomycetes
Sclerotinia sclerotiorum 1980 UF-70	Leotiomycetes			Fusarium verticillioides 7600	Sordariomycetes
Sordaria macrospora k-hell	Sordariomycetes			Lomentospora prolificans JHH-5317	Sordariomycetes
Sporisorium reilianum SRZ2	Ustilaginomycetes			Magnaporthe oryzae 70-15	Sordariomycetes
Sporothrix brasiliensis 5110	Sordariomycetes			Neurospora crassa OR74A	Sordariomycetes
Sporothrix schenckii 1099-18	Sordariomycetes			Neurospora discreta FGSC 8579	Sordariomycetes
Talaromyces marneffei ATCC 18224	Eurotiomycetes			Neurospora tetrasperma FGSC 2508	Sordariomycetes
Talaromyces stipitatus ATCC 10500	Eurotiomycetes			Scedosporium apiospermum IHEM 14462	Sordariomycetes
Trichoderma reesei QM6a	Sordariomycetes			Sordaria macrospora k-hell	Sordariomycetes
Trichoderma virens Gv29-8	Sordariomycetes			Sporothrix brasiliensis 5110	Sordariomycetes
Uncinocarpus reesii 1704	Eurotiomycetes			Sporothrix schenckii 1099-18	Sordariomycetes
Yarrowia lipolytica CLIB122	Saccharomycetes			Trichoderma reesei QM6a	Sordariomycetes
ZCF25 Candida albicans	Saccharomycetes			Trichoderma virens Gv29-8	Sordariomycetes
Zymoseptoria tritici IPO323	Dothideomycetes			Sporisorium reilianum SRZ2	Ustilaginomycetes
